# Histone deacetylase 9 promoter hypomethylation associated with adipocyte dysfunction is a statin-related metabolic effect

**DOI:** 10.1101/849695

**Authors:** Amna Khamis, Raphael Boutry, Mickaël Canouil, Sumi Mathew, Stephane Lobbens, Hutokshi Crouch, Toby Andrew, Amar Abderrahmani, Filippo Tamanini, Philippe Froguel

## Abstract

**Background:** Adipogenesis, the process whereby preadipocytes differentiate into mature adipocytes, is crucial for maintaining metabolic homeostasis. Cholesterol lowering statins increase type 2 diabetes (T2D) risk possibly by affecting adipogenesis and insulin resistance but the (epi)genetic mechanisms involved are unknown. Here, we characterised the effects of statin treatment on adipocyte differentiation using *in vitro* human preadipocytes cell model to identify putative effective genes.

**Results:** Statin treatment during adipocyte differentiation caused a reduction in key genes involved in adipogenesis, such as *ADIPOQ, GLUT4* and *ABCG1*. Using Illumina’s Infinium ‘850K’ Methylation EPIC array, we found a significant hypomethylation of cg14566882, located in the promoter of the histone deacetylase 9 (*HDAC9*) gene, in response to two types of statins (atorvastatin and mevastatin), which correlates with an increased *HDAC9* mRNA expression. HDAC9 is a transcriptional repressor of the cholesterol efflux *ABCG1* gene expression, which is epigenetically modified in obesity and prediabetic states. Thus, we assessed the putative impact of *ABCG1* knockdown in mimicking the effect of statin in adipogenesis. *ABCG1* KD reduced the expression of key genes involved in adipocyte differentiation and decreased insulin signalling and glucose uptake. In human blood cells from two cohorts, *ABCG1* expression was impaired in response to statins, confirming that *ABCG1* is in vivo targeted by these drugs.

**Conclusions:** We identified an epigenetic link between adipogenesis and adipose tissue insulin resistance in the context of T2D risk associated with statin use, which has important implications as HDAC9 and ABCG1 are considered potential therapeutic targets for obesity and metabolic diseases.
