## Additional File 2 for "Histone deacetylase 9 promoter hypomethylation associated with adipocyte dysfunction is a statin-related metabolic effect"

### Sheet: Table 1
Table 1: Details of shared DMPs between mevastatin and atorvastatin-treated SGBS cells
CpG	cpg_chr	cpg_pos	cpg_strand	Islands_Name	Relation_to_Island	UCSC_RefGene_Name	UCSC_RefGene_Accession	UCSC_RefGene_Group	drug	log2FC	avg2log_meth	t_statistic	pvalue	log2FC_SE	gene_symbol	label
cg02970077	17	7210655	-	chr17:7210224-7211740	Island	EIF5A;EIF5A;EIF5A;EIF5A	NM_001143761;NM_001143762;NM_001143760;NM_001970	TSS1500;TSS1500;Body;TSS200	Mevastatin	1.51228	-5.29212	6.94206	8.19557e-05	0.219999	EIF5A	NA
cg02970077	17	7210655	-	chr17:7210224-7211740	Island	EIF5A;EIF5A;EIF5A;EIF5A	NM_001143761;NM_001143762;NM_001143760;NM_001970	TSS1500;TSS1500;Body;TSS200	Atorvastatin	1.39684	-5.29212	6.41214	0.000147138	0.167519	EIF5A	NA
cg22877703	8	17396184	+	NA	OpenSea	SLC7A2;SLC7A2;SLC7A2	NM_001164771;NM_003046;NM_001008539	TSS200;TSS200;5'UTR	Mevastatin	1.37712	-3.27458	4.14426	0.0027308	0.117989	SLC7A2	NA
cg22877703	8	17396184	+	NA	OpenSea	SLC7A2;SLC7A2;SLC7A2	NM_001164771;NM_003046;NM_001008539	TSS200;TSS200;5'UTR	Atorvastatin	1.94484	-3.27458	5.85275	0.000283256	0.121256	SLC7A2	NA
cg01207912	10	68685569	+	NA	OpenSea	CTNNA3;LRRTM3;CTNNA3	NM_001127384;NM_178011;NM_013266	Body;TSS1500;Body	Mevastatin	1.02798	-4.24898	2.90922	0.0180622	0.332261	CTNNA3;LRRTM3	NA
cg01207912	10	68685569	+	NA	OpenSea	CTNNA3;LRRTM3;CTNNA3	NM_001127384;NM_178011;NM_013266	Body;TSS1500;Body	Atorvastatin	1.94029	-4.24898	5.49109	0.00044213	0.108956	CTNNA3;LRRTM3	NA
cg08856601	1	65730351	+	chr1:65731411-65731849	N_Shore	DNAJC6	NM_014787	TSS200	Mevastatin	1.15435	-3.64942	4.68848	0.00126772	0.160503	DNAJC6	NA
cg08856601	1	65730351	+	chr1:65731411-65731849	N_Shore	DNAJC6	NM_014787	TSS200	Atorvastatin	1.3386	-3.64942	5.43682	0.000473404	0.152443	DNAJC6	NA
cg12047750	6	31802275	-	chr6:31802598-31802823	N_Shore	C6orf48;SNORD48;C6orf48	NM_001040437;NR_002745;NM_001040438	TSS1500;TSS1500;TSS1500	Mevastatin	1.91082	-4.86771	4.05	0.00313259	0.196246	C6orf48;SNORD48	NA
cg12047750	6	31802275	-	chr6:31802598-31802823	N_Shore	C6orf48;SNORD48;C6orf48	NM_001040437;NR_002745;NM_001040438	TSS1500;TSS1500;TSS1500	Atorvastatin	2.40801	-4.86771	5.10379	0.000726633	0.232712	C6orf48;SNORD48	NA
cg08336832	14	55737949	-	chr14:55737940-55738999	Island	FBXO34;FBXO34	NM_017943;NM_152231	TSS200;TSS1500	Mevastatin	2.08535	-5.23937	4.19122	0.00255151	0.512523	FBXO34	NA
cg08336832	14	55737949	-	chr14:55737940-55738999	Island	FBXO34;FBXO34	NM_017943;NM_152231	TSS200;TSS1500	Atorvastatin	2.5242	-5.23937	5.07325	0.00075635	0.931693	FBXO34	NA
cg18314140	15	23086621	-	chr15:23085441-23086898	Island	NIPA1;NIPA1	NM_144599;NM_001142275	TSS200;5'UTR	Mevastatin	1.02925	-4.3772	4.91257	0.000935963	0.297306	NIPA1	NA
cg18314140	15	23086621	-	chr15:23085441-23086898	Island	NIPA1;NIPA1	NM_144599;NM_001142275	TSS200;5'UTR	Atorvastatin	1.02558	-4.3772	4.89506	0.000958162	0.208551	NIPA1	NA
cg16764909	17	57233385	-	chr17:57231855-57232655	S_Shore	SKA2;SKA2;PRR11	NM_182620;NM_001100595;NM_018304	TSS1500;TSS1500;5'UTR	Mevastatin	3.9885	-3.10535	4.94821	0.000892468	0.138428	SKA2;PRR11	NA
cg16764909	17	57233385	-	chr17:57231855-57232655	S_Shore	SKA2;SKA2;PRR11	NM_182620;NM_001100595;NM_018304	TSS1500;TSS1500;5'UTR	Atorvastatin	3.76383	-3.10535	4.66948	0.0013012	0.152196	SKA2;PRR11	NA
cg14566882	7	18548606	-	NA	OpenSea	HDAC9;HDAC9;HDAC9;HDAC9;HDAC9;HDAC9;HDAC9;HDAC9;HDAC9	NM_001204147;NM_001204148;NM_001204144;NM_014707;NM_001204146;NM_001204145;NM_178423;NM_058176;NM_178425	TSS1500;TSS1500;Body;Body;Body;Body;Body;Body;Body	Mevastatin	-2.5152	-4.51712	-9.82488	5.54763e-06	0.131842	HDAC9	cg14566882 HDAC9
cg14566882	7	18548606	-	NA	OpenSea	HDAC9;HDAC9;HDAC9;HDAC9;HDAC9;HDAC9;HDAC9;HDAC9;HDAC9	NM_001204147;NM_001204148;NM_001204144;NM_014707;NM_001204146;NM_001204145;NM_178423;NM_058176;NM_178425	TSS1500;TSS1500;Body;Body;Body;Body;Body;Body;Body	Atorvastatin	-1.18853	-4.51712	-4.64265	0.0013501	0.140471	HDAC9	cg14566882 HDAC9
cg25424237	12	123718121	-	chr12:123717367-123718388	Island	C12orf65;C12orf65	NM_001143905;NM_152269	TSS200;5'UTR	Mevastatin	1.04268	-5.67359	3.3902	0.00847074	0.108442	C12orf65	NA
cg25424237	12	123718121	-	chr12:123717367-123718388	Island	C12orf65;C12orf65	NM_001143905;NM_152269	TSS200;5'UTR	Atorvastatin	1.4109	-5.67359	4.58745	0.00145705	0.168349	C12orf65	NA
cg00325272	21	30517741	+	NA	OpenSea	MAP3K7CL;MAP3K7CL;MAP3K7CL;MAP3K7CL;MAP3K7CL;MAP3K7CL;MAP3K7CL;MAP3K7CL	NM_001286624;NM_001286634;NM_020152;NM_001286622;NM_001286620;NM_001286619;NM_001286618;NM_001286617	TSS200;Body;Body;Body;Body;Body;Body;Body	Mevastatin	2.3043	-3.20435	4.45123	0.00176199	0.120474	MAP3K7CL	NA
cg00325272	21	30517741	+	NA	OpenSea	MAP3K7CL;MAP3K7CL;MAP3K7CL;MAP3K7CL;MAP3K7CL;MAP3K7CL;MAP3K7CL;MAP3K7CL	NM_001286624;NM_001286634;NM_020152;NM_001286622;NM_001286620;NM_001286619;NM_001286618;NM_001286617	TSS200;Body;Body;Body;Body;Body;Body;Body	Atorvastatin	2.36714	-3.20435	4.57261	0.00148734	0.127634	MAP3K7CL	NA
cg19548283	14	58764383	+	chr14:58764507-58764961	N_Shore	FLJ31306;FLJ31306;ARID4A;ARID4A;ARID4A	NR_029435;NR_029434;NM_002892;NM_023000;NM_023001	Body;Body;TSS1500;TSS1500;TSS1500	Mevastatin	1.47353	-5.29787	4.94126	0.000900778	0.22343	FLJ31306;ARID4A	NA
cg19548283	14	58764383	+	chr14:58764507-58764961	N_Shore	FLJ31306;FLJ31306;ARID4A;ARID4A;ARID4A	NR_029435;NR_029434;NM_002892;NM_023000;NM_023001	Body;Body;TSS1500;TSS1500;TSS1500	Atorvastatin	1.28999	-5.29787	4.32578	0.00210402	0.141146	FLJ31306;ARID4A	NA
cg22976224	21	38070639	+	chr21:38068193-38073891	Island	SIM2;SIM2	NM_005069;NM_009586	TSS1500;TSS1500	Mevastatin	1.08372	-4.5734	4.34812	0.00203824	0.116922	SIM2	NA
cg22976224	21	38070639	+	chr21:38068193-38073891	Island	SIM2;SIM2	NM_005069;NM_009586	TSS1500;TSS1500	Atorvastatin	1.07265	-4.5734	4.30371	0.00217124	0.174208	SIM2	NA
cg10299730	2	166094953	-	NA	OpenSea	SCN2A	NM_001040142	TSS1500	Mevastatin	1.36451	-2.55788	5.26447	0.000589772	0.246873	SCN2A	NA
cg10299730	2	166094953	-	NA	OpenSea	SCN2A	NM_001040142	TSS1500	Atorvastatin	1.10927	-2.55788	4.2797	0.00224699	0.350561	SCN2A	NA
cg24988444	2	198318013	-	chr2:198317967-198318631	Island	COQ10B	NM_025147	TSS1500	Mevastatin	1.25301	-6.36308	3.61668	0.00598206	0.155526	COQ10B	NA
cg24988444	2	198318013	-	chr2:198317967-198318631	Island	COQ10B	NM_025147	TSS1500	Atorvastatin	1.44481	-6.36308	4.17027	0.00262989	0.154842	COQ10B	NA
cg06359101	9	104249643	+	chr9:104248247-104249501	S_Shore	TMEM246;TMEM246;TMEM246	NM_001303108;NM_001303107;NM_032342	TSS1500;TSS200;TSS200	Mevastatin	1.04202	-4.09098	4.15279	0.00269726	0.124052	TMEM246	NA
cg06359101	9	104249643	+	chr9:104248247-104249501	S_Shore	TMEM246;TMEM246;TMEM246	NM_001303108;NM_001303107;NM_032342	TSS1500;TSS200;TSS200	Atorvastatin	1.04538	-4.09098	4.16618	0.00264549	0.224834	TMEM246	NA
cg01253321	17	5322267	+	chr17:5322507-5323716	N_Shore	RPAIN;RPAIN;RPAIN;RPAIN;RPAIN;RPAIN;RPAIN;RPAIN;RPAIN;RPAIN;NUP88	NM_001033002;NM_001160243;NM_001160266;NM_001160246;NM_001160244;NR_027685;NR_027684;NR_027683;NR_027682;NR_027679;NM_002532	TSS1500;TSS1500;TSS1500;TSS1500;TSS1500;TSS1500;TSS1500;TSS1500;TSS1500;TSS1500;Body	Mevastatin	1.72581	-4.1352	3.72437	0.00508164	0.222588	RPAIN;NUP88	NA
cg01253321	17	5322267	+	chr17:5322507-5323716	N_Shore	RPAIN;RPAIN;RPAIN;RPAIN;RPAIN;RPAIN;RPAIN;RPAIN;RPAIN;RPAIN;NUP88	NM_001033002;NM_001160243;NM_001160266;NM_001160246;NM_001160244;NR_027685;NR_027684;NR_027683;NR_027682;NR_027679;NM_002532	TSS1500;TSS1500;TSS1500;TSS1500;TSS1500;TSS1500;TSS1500;TSS1500;TSS1500;TSS1500;Body	Atorvastatin	1.89253	-4.1352	4.08414	0.00298022	0.23278	RPAIN;NUP88	NA
cg26650539	6	34664812	+	chr6:34664072-34664407	S_Shore	C6orf106;C6orf106	NM_024294;NM_022758	TSS200;TSS200	Mevastatin	1.77322	-5.64688	3.7689	0.00475225	0.173589	C6orf106	NA
cg26650539	6	34664812	+	chr6:34664072-34664407	S_Shore	C6orf106;C6orf106	NM_024294;NM_022758	TSS200;TSS200	Atorvastatin	1.91517	-5.64688	4.0706	0.00303967	0.268141	C6orf106	NA
cg24167975	12	125473719	-	chr12:125473414-125473824	Island	DHX37	NM_032656	TSS200	Mevastatin	1.17531	-3.56414	4.17361	0.00261723	0.123743	DHX37	NA
cg24167975	12	125473719	-	chr12:125473414-125473824	Island	DHX37	NM_032656	TSS200	Atorvastatin	1.13576	-3.56414	4.03319	0.00321063	0.565267	DHX37	NA
cg08228703	14	74893097	+	chr14:74892466-74893184	Island	TMEM90A	NM_001105579	TSS1500	Mevastatin	1.43588	-6.04494	2.59213	0.0300436	0.209075	TMEM90A	NA
cg08228703	14	74893097	+	chr14:74892466-74893184	Island	TMEM90A	NM_001105579	TSS1500	Atorvastatin	2.21222	-6.04494	3.99362	0.00340269	0.197774	TMEM90A	NA
cg17375798	2	152146453	+	chr2:152145869-152146319	S_Shore	NMI	NM_004688	TSS200	Mevastatin	1.90234	-3.96231	5.97818	0.000243718	0.273871	NMI	NA
cg17375798	2	152146453	+	chr2:152145869-152146319	S_Shore	NMI	NM_004688	TSS200	Atorvastatin	1.23982	-3.96231	3.89618	0.00392966	0.165928	NMI	NA
cg04075012	5	115176656	+	chr5:115177234-115178256	N_Shore	ATG12;ATG12;ATG12;ATG12;ATG12;AP3S1	NR_033362;NR_033363;NR_073603;NM_004707;NM_001277783;NM_001284	Body;Body;Body;Body;Body;TSS1500	Mevastatin	1.25781	-3.26238	4.37447	0.00196348	0.130022	ATG12;AP3S1	NA
cg04075012	5	115176656	+	chr5:115177234-115178256	N_Shore	ATG12;ATG12;ATG12;ATG12;ATG12;AP3S1	NR_033362;NR_033363;NR_073603;NM_004707;NM_001277783;NM_001284	Body;Body;Body;Body;Body;TSS1500	Atorvastatin	1.10497	-3.26238	3.84289	0.004254	0.152821	ATG12;AP3S1	NA
cg07899794	17	19266098	-	chr17:19265403-19266444	Island	B9D1	NM_015681	TSS200	Mevastatin	1.04515	-5.08148	3.24658	0.0105943	0.2271	B9D1	NA
cg07899794	17	19266098	-	chr17:19265403-19266444	Island	B9D1	NM_015681	TSS200	Atorvastatin	1.23429	-5.08148	3.83411	0.00431015	0.115543	B9D1	NA
cg07769299	10	111766297	+	chr10:111767087-111768355	N_Shore	ADD3;ADD3;ADD3-AS1;ADD3	NM_001121;NM_016824;NR_038943;NM_019903	TSS1500;TSS1500;Body;5'UTR	Mevastatin	1.10369	-4.00977	2.93369	0.017371	0.286007	ADD3;ADD3-AS1	NA
cg07769299	10	111766297	+	chr10:111767087-111768355	N_Shore	ADD3;ADD3;ADD3-AS1;ADD3	NM_001121;NM_016824;NR_038943;NM_019903	TSS1500;TSS1500;Body;5'UTR	Atorvastatin	1.43528	-4.00977	3.81507	0.00443451	0.239192	ADD3;ADD3-AS1	NA
cg10063482	20	30639953	-	chr20:30639908-30640786	Island	HCK;HCK;HCK;HCK;HCK;HCK	NM_001172131;NM_001172130;NM_001172129;NM_002110;NM_001172133;NM_001172132	TSS200;TSS200;TSS200;TSS200;TSS200;TSS200	Mevastatin	1.10081	-4.35872	3.03464	0.0147953	0.20683	HCK	NA
cg10063482	20	30639953	-	chr20:30639908-30640786	Island	HCK;HCK;HCK;HCK;HCK;HCK	NM_001172131;NM_001172130;NM_001172129;NM_002110;NM_001172133;NM_001172132	TSS200;TSS200;TSS200;TSS200;TSS200;TSS200	Atorvastatin	1.38294	-4.35872	3.81239	0.0044523	0.458014	HCK	NA
cg14409850	12	27091377	-	chr12:27091158-27091857	Island	C12orf11;FGFR1OP2;FGFR1OP2	NM_018164;NM_015633;NM_015633	TSS200;5'UTR;1stExon	Mevastatin	1.0621	-4.14874	3.17479	0.0118576	0.17259	C12orf11;FGFR1OP2	NA
cg14409850	12	27091377	-	chr12:27091158-27091857	Island	C12orf11;FGFR1OP2;FGFR1OP2	NM_018164;NM_015633;NM_015633	TSS200;5'UTR;1stExon	Atorvastatin	1.27331	-4.14874	3.80614	0.00449416	0.239823	C12orf11;FGFR1OP2	NA
cg23877831	12	6603428	-	chr12:6602360-6602586	S_Shore	NCAPD2;MRPL51	NM_014865;NM_016497	5'UTR;TSS1500	Mevastatin	1.47852	-4.63642	4.40599	0.00187791	0.130864	NCAPD2;MRPL51	NA
cg23877831	12	6603428	-	chr12:6602360-6602586	S_Shore	NCAPD2;MRPL51	NM_014865;NM_016497	5'UTR;TSS1500	Atorvastatin	1.24822	-4.63642	3.71969	0.0051176	0.256174	NCAPD2;MRPL51	NA
cg15572146	11	695533	-	chr11:694761-696375	Island	TMEM80;TMEM80;DEAF1;DEAF1	NM_001042463;NM_174940;NM_021008;NM_021008	TSS200;TSS200;5'UTR;1stExon	Mevastatin	1.29613	-5.90361	4.68544	0.00127302	0.139094	TMEM80;DEAF1	NA
cg15572146	11	695533	-	chr11:694761-696375	Island	TMEM80;TMEM80;DEAF1;DEAF1	NM_001042463;NM_174940;NM_021008;NM_021008	TSS200;TSS200;5'UTR;1stExon	Atorvastatin	1.02252	-5.90361	3.69636	0.00530112	0.670533	TMEM80;DEAF1	NA
cg01587630	7	23053820	+	chr7:23052971-23054002	Island	FAM126A	NM_032581	TSS200	Mevastatin	1.01964	-4.25888	2.45063	0.0377447	0.129092	FAM126A	NA
cg01587630	7	23053820	+	chr7:23052971-23054002	Island	FAM126A	NM_032581	TSS200	Atorvastatin	1.50262	-4.25888	3.61144	0.00602995	0.180214	FAM126A	NA
cg22730004	1	158656718	-	NA	OpenSea	SPTA1	NM_003126	TSS1500	Mevastatin	1.18513	-3.40918	3.37305	0.0086991	0.145845	SPTA1	NA
cg22730004	1	158656718	-	NA	OpenSea	SPTA1	NM_003126	TSS1500	Atorvastatin	1.24866	-3.40918	3.55387	0.00658377	0.19914	SPTA1	NA
cg12731397	4	138454896	-	NA	OpenSea	PCDH18;PCDH18	NM_019035;NM_001300828	TSS1500;TSS1500	Mevastatin	1.53821	-4.15825	2.87141	0.0191864	0.151432	PCDH18	NA
cg12731397	4	138454896	-	NA	OpenSea	PCDH18;PCDH18	NM_019035;NM_001300828	TSS1500;TSS1500	Atorvastatin	1.86893	-4.15825	3.48877	0.00727514	0.115614	PCDH18	NA
cg26575164	1	151584257	+	chr1:151584374-151585205	N_Shore	SNX27	NM_030918	TSS1500	Mevastatin	1.29428	-4.57951	2.81598	0.0209657	0.117312	SNX27	NA
cg26575164	1	151584257	+	chr1:151584374-151585205	N_Shore	SNX27	NM_030918	TSS1500	Atorvastatin	1.60231	-4.57951	3.48617	0.00730429	0.135335	SNX27	NA
cg25908612	20	44562937	+	chr20:44562892-44564220	Island	PCIF1	NM_022104	TSS1500	Mevastatin	1.17928	-5.74941	3.14204	0.0124849	0.155273	PCIF1	NA
cg25908612	20	44562937	+	chr20:44562892-44564220	Island	PCIF1	NM_022104	TSS1500	Atorvastatin	1.29423	-5.74941	3.44831	0.00774288	0.564337	PCIF1	NA
cg00353953	12	6799541	-	chr12:6798113-6798922	S_Shore	ZNF384;ZNF384;ZNF384;ZNF384;ZNF384;ZNF384	NM_001039919;NM_001039918;NM_001135734;NM_133476;NM_001039917;NM_001039920	TSS1500;TSS1500;TSS1500;TSS1500;TSS1500;TSS1500	Mevastatin	1.00404	-3.10663	2.3635	0.0434399	0.188145	ZNF384	NA
cg00353953	12	6799541	-	chr12:6798113-6798922	S_Shore	ZNF384;ZNF384;ZNF384;ZNF384;ZNF384;ZNF384	NM_001039919;NM_001039918;NM_001135734;NM_133476;NM_001039917;NM_001039920	TSS1500;TSS1500;TSS1500;TSS1500;TSS1500;TSS1500	Atorvastatin	1.45082	-3.10663	3.41521	0.00814912	0.133706	ZNF384	NA
cg21123573	12	120740055	-	NA	OpenSea	SIRT4	NM_012240	TSS200	Mevastatin	1.40161	-3.32348	2.97265	0.0163261	0.301742	SIRT4	NA
cg21123573	12	120740055	-	NA	OpenSea	SIRT4	NM_012240	TSS200	Atorvastatin	1.60983	-3.32348	3.41427	0.00816093	0.113919	SIRT4	NA
cg01220575	2	174830977	-	chr2:174828330-174830617	S_Shore	SP3;SP3	NM_003111;NM_001172712	TSS1500;TSS1500	Mevastatin	1.61985	-3.72245	2.60395	0.0294767	0.271306	SP3	NA
cg01220575	2	174830977	-	chr2:174828330-174830617	S_Shore	SP3;SP3	NM_003111;NM_001172712	TSS1500;TSS1500	Atorvastatin	2.11804	-3.72245	3.40482	0.00828114	0.239085	SP3	NA
cg27041724	9	20623705	+	chr9:20620728-20621862	S_Shore	MLLT3	NM_004529	TSS1500	Mevastatin	1.32286	-3.31169	3.91407	0.00382676	0.165844	MLLT3	NA
cg27041724	9	20623705	+	chr9:20620728-20621862	S_Shore	MLLT3	NM_004529	TSS1500	Atorvastatin	1.14833	-3.31169	3.39766	0.00837345	0.19986	MLLT3	NA
cg14874351	12	81331845	-	chr12:81330608-81331514	S_Shore	LIN7A	NM_004664	TSS200	Mevastatin	1.31466	-3.88104	4.21888	0.00245182	0.762602	LIN7A	NA
cg14874351	12	81331845	-	chr12:81330608-81331514	S_Shore	LIN7A	NM_004664	TSS200	Atorvastatin	1.0547	-3.88104	3.38466	0.00854376	0.297496	LIN7A	NA
cg21122656	6	31783272	+	chr6:31782872-31785190	Island	HSPA1A;HSPA1L	NM_005345;NM_005527	TSS200;TSS1500	Mevastatin	1.30511	-6.10538	4.22227	0.0024399	0.126269	HSPA1A;HSPA1L	NA
cg21122656	6	31783272	+	chr6:31782872-31785190	Island	HSPA1A;HSPA1L	NM_005345;NM_005527	TSS200;TSS1500	Atorvastatin	1.04559	-6.10538	3.38268	0.00857008	3.69072	HSPA1A;HSPA1L	NA
cg17810802	3	108307946	+	chr3:108308227-108308604	N_Shore	DZIP3;KIAA1524	NM_014648;NM_020890	TSS1500;Body	Mevastatin	1.31105	-5.16792	3.73054	0.00503458	0.210293	DZIP3;KIAA1524	NA
cg17810802	3	108307946	+	chr3:108308227-108308604	N_Shore	DZIP3;KIAA1524	NM_014648;NM_020890	TSS1500;Body	Atorvastatin	1.1396	-5.16792	3.24267	0.0106594	0.143288	DZIP3;KIAA1524	NA
cg27361865	4	84406328	-	chr4:84405696-84406521	Island	FAM175A	NM_139076	TSS200	Mevastatin	1.24631	-6.33442	3.39372	0.00842472	0.188596	FAM175A	NA
cg27361865	4	84406328	-	chr4:84405696-84406521	Island	FAM175A	NM_139076	TSS200	Atorvastatin	1.18989	-6.33442	3.2401	0.0107024	0.560907	FAM175A	NA
cg12199378	17	8022237	+	chr17:8022050-8022306	Island	ALOXE3;ALOXE3	NM_001165960;NM_021628	TSS200;TSS1500	Mevastatin	1.26182	-5.96926	3.68325	0.00540722	0.160298	ALOXE3	NA
cg12199378	17	8022237	+	chr17:8022050-8022306	Island	ALOXE3;ALOXE3	NM_001165960;NM_021628	TSS200;TSS1500	Atorvastatin	1.10039	-5.96926	3.21203	0.0111839	0.287763	ALOXE3	NA
cg26854578	6	109415893	+	chr6:109415560-109416747	Island	CEP57L1;CEP57L1;CEP57L1;SESN1	NM_001083535;NM_001271852;NM_001271853;NM_014454	TSS1500;TSS1500;TSS1500;TSS200	Mevastatin	1.59945	-5.53633	2.96479	0.0165316	0.11677	CEP57L1;SESN1	NA
cg26854578	6	109415893	+	chr6:109415560-109416747	Island	CEP57L1;CEP57L1;CEP57L1;SESN1	NM_001083535;NM_001271852;NM_001271853;NM_014454	TSS1500;TSS1500;TSS1500;TSS200	Atorvastatin	1.72718	-5.53633	3.20156	0.0113691	0.169929	CEP57L1;SESN1	NA
cg05032994	11	105948232	+	chr11:105948097-105948830	Island	KBTBD3;KBTBD3;AASDHPPT;KBTBD3;KBTBD3	NM_152433;NM_198439;NM_015423;NM_152433;NM_198439	5'UTR;1stExon;TSS200;1stExon;5'UTR	Mevastatin	1.23963	-6.00329	2.41118	0.0402248	0.119585	KBTBD3;AASDHPPT	NA
cg05032994	11	105948232	+	chr11:105948097-105948830	Island	KBTBD3;KBTBD3;AASDHPPT;KBTBD3;KBTBD3	NM_152433;NM_198439;NM_015423;NM_152433;NM_198439	5'UTR;1stExon;TSS200;1stExon;5'UTR	Atorvastatin	1.64105	-6.00329	3.19197	0.0115415	0.131532	KBTBD3;AASDHPPT	NA
cg14994737	12	117175884	+	chr12:117175623-117176436	Island	C12orf49;RNFT2;RNFT2	NM_024738;NM_001109903;NM_032814	TSS200;TSS1500;TSS1500	Mevastatin	1.00685	-4.45233	2.78146	0.0221582	0.143338	C12orf49;RNFT2	NA
cg14994737	12	117175884	+	chr12:117175623-117176436	Island	C12orf49;RNFT2;RNFT2	NM_024738;NM_001109903;NM_032814	TSS200;TSS1500;TSS1500	Atorvastatin	1.14499	-4.45233	3.16308	0.012078	0.226438	C12orf49;RNFT2	NA
cg24736201	3	11196175	+	chr3:11195901-11196552	Island	HRH1;HRH1	NM_001098212;NM_001098213	TSS200;5'UTR	Mevastatin	1.07201	-2.66904	2.94848	0.0169663	0.368365	HRH1	NA
cg24736201	3	11196175	+	chr3:11195901-11196552	Island	HRH1;HRH1	NM_001098212;NM_001098213	TSS200;5'UTR	Atorvastatin	1.14676	-2.66904	3.15407	0.0122506	0.203862	HRH1	NA
cg23313142	7	99036886	+	chr7:99036099-99036892	Island	PTCD1;ATP5J2-PTCD1;CPSF4;CPSF4	NM_015545;NM_001198879;NM_001081559;NM_006693	TSS1500;Body;Body;Body	Mevastatin	1.0885	-4.95014	3.32894	0.00931619	0.423242	PTCD1;ATP5J2-PTCD1;CPSF4	NA
cg23313142	7	99036886	+	chr7:99036099-99036892	Island	PTCD1;ATP5J2-PTCD1;CPSF4;CPSF4	NM_015545;NM_001198879;NM_001081559;NM_006693	TSS1500;Body;Body;Body	Atorvastatin	1.02815	-4.95014	3.14436	0.0124395	0.164387	PTCD1;ATP5J2-PTCD1;CPSF4	NA
cg02941293	1	211500002	+	chr1:211500151-211500636	N_Shore	TRAF5;TRAF5;TRAF5	NM_001033910;NM_004619;NM_004619	TSS200;1stExon;5'UTR	Mevastatin	1.02827	-5.63384	3.20736	0.011266	0.142767	TRAF5	NA
cg02941293	1	211500002	+	chr1:211500151-211500636	N_Shore	TRAF5;TRAF5;TRAF5	NM_001033910;NM_004619;NM_004619	TSS200;1stExon;5'UTR	Atorvastatin	1.00507	-5.63384	3.13499	0.0126244	0.542554	TRAF5	NA
cg19140560	17	39968871	+	chr17:39967407-39968604	S_Shore	FKBP10;SC65	NM_021939;NM_006455	TSS200;TSS1500	Mevastatin	1.28481	-4.60436	3.62273	0.00592726	0.127534	FKBP10;SC65	NA
cg19140560	17	39968871	+	chr17:39967407-39968604	S_Shore	FKBP10;SC65	NM_021939;NM_006455	TSS200;TSS1500	Atorvastatin	1.08847	-4.60436	3.06913	0.0140086	0.230922	FKBP10;SC65	NA
cg06995575	2	32264981	+	chr2:32264802-32265019	Island	DPY30	NM_032574	TSS200	Mevastatin	1.21629	-4.90449	3.29615	0.00980469	0.812408	DPY30	NA
cg06995575	2	32264981	+	chr2:32264802-32265019	Island	DPY30	NM_032574	TSS200	Atorvastatin	1.12876	-4.90449	3.05894	0.0142364	0.150172	DPY30	NA
cg24005309	10	1095235	+	chr10:1094337-1095594	Island	IDI1	NM_004508	TSS200	Mevastatin	1.31125	-6.20252	2.383	0.042095	0.334753	IDI1	NA
cg24005309	10	1095235	+	chr10:1094337-1095594	Island	IDI1	NM_004508	TSS200	Atorvastatin	1.66047	-6.20252	3.01765	0.0151994	0.135223	IDI1	NA
cg18878992	17	43974344	-	chr17:43971410-43975040	Island	MAPT;MAPT;LOC100128977;LOC100130148;MAPT;MAPT;MAPT;MAPT	NM_001123067;NM_016835;NR_024559;NR_024560;NM_016834;NM_016841;NM_005910;NM_001123066	5'UTR;5'UTR;TSS1500;Body;5'UTR;5'UTR;5'UTR;5'UTR	Mevastatin	1.03067	-3.45164	2.82801	0.0205657	0.306262	MAPT;LOC100128977;LOC100130148	NA
cg18878992	17	43974344	-	chr17:43971410-43975040	Island	MAPT;MAPT;LOC100128977;LOC100130148;MAPT;MAPT;MAPT;MAPT	NM_001123067;NM_016835;NR_024559;NR_024560;NM_016834;NM_016841;NM_005910;NM_001123066	5'UTR;5'UTR;TSS1500;Body;5'UTR;5'UTR;5'UTR;5'UTR	Atorvastatin	1.09247	-3.45164	2.99758	0.0156918	0.261619	MAPT;LOC100128977;LOC100130148	NA
cg15218967	15	91072941	-	chr15:91072689-91073976	Island	CRTC3;CRTC3	NM_022769;NM_001042574	TSS200;TSS200	Mevastatin	1.71552	-5.44183	2.62085	0.0286851	0.153776	CRTC3	NA
cg15218967	15	91072941	-	chr15:91072689-91073976	Island	CRTC3;CRTC3	NM_022769;NM_001042574	TSS200;TSS200	Atorvastatin	1.95088	-5.44183	2.98041	0.0161258	0.164488	CRTC3	NA
cg17405856	7	112728016	-	NA	OpenSea	GPR85;GPR85;GPR85	NM_001146267;NM_018970;NM_001146265	TSS1500;TSS200;TSS200	Mevastatin	1.72835	-3.6252	3.50619	0.00708293	0.14576	GPR85	NA
cg17405856	7	112728016	-	NA	OpenSea	GPR85;GPR85;GPR85	NM_001146267;NM_018970;NM_001146265	TSS1500;TSS200;TSS200	Atorvastatin	1.46717	-3.6252	2.97635	0.0162302	0.294872	GPR85	NA
cg17662953	8	48173280	+	chr8:48173260-48174091	Island	KIAA0146	NM_001080394	TSS1500	Mevastatin	1.95814	-6.84624	3.41781	0.0081164	0.169442	KIAA0146	NA
cg17662953	8	48173280	+	chr8:48173260-48174091	Island	KIAA0146	NM_001080394	TSS1500	Atorvastatin	1.69353	-6.84624	2.95594	0.016766	0.315401	KIAA0146	NA
cg06321424	2	219575502	+	chr2:219575448-219576080	Island	TTLL4	NM_014640	TSS200	Mevastatin	2.05371	-6.57617	2.65009	0.027366	0.165346	TTLL4	NA
cg06321424	2	219575502	+	chr2:219575448-219576080	Island	TTLL4	NM_014640	TSS200	Atorvastatin	2.27353	-6.57617	2.93375	0.0173694	0.153196	TTLL4	NA
cg09370599	11	61685186	+	chr11:61684591-61685216	Island	RAB3IL1	NM_013401	TSS200	Mevastatin	-1.18195	-6.70009	-2.55881	0.0317012	0.1724	RAB3IL1	NA
cg09370599	11	61685186	+	chr11:61684591-61685216	Island	RAB3IL1	NM_013401	TSS200	Atorvastatin	-1.35471	-6.70009	-2.93282	0.0173952	0.296048	RAB3IL1	NA
cg13745964	10	74927413	+	chr10:74927642-74928063	N_Shore	ECD;FAM149B1;ECD;ECD;ECD	NM_001135753;NM_173348;NR_024203;NM_001135752;NM_007265	5'UTR;TSS1500;Body;5'UTR;5'UTR	Mevastatin	-1.21055	-5.55144	-2.32488	0.0462305	0.132116	ECD;FAM149B1	NA
cg13745964	10	74927413	+	chr10:74927642-74928063	N_Shore	ECD;FAM149B1;ECD;ECD;ECD	NM_001135753;NM_173348;NR_024203;NM_001135752;NM_007265	5'UTR;TSS1500;Body;5'UTR;5'UTR	Atorvastatin	-1.5154	-5.55144	-2.91035	0.0180295	0.141602	ECD;FAM149B1	NA
cg27578458	19	7968585	-	chr19:7968325-7969421	Island	MAP2K7	NM_145185	TSS200	Mevastatin	1.7445	-6.74305	3.47884	0.00738709	0.237812	MAP2K7	NA
cg27578458	19	7968585	-	chr19:7968325-7969421	Island	MAP2K7	NM_145185	TSS200	Atorvastatin	1.44787	-6.74305	2.88731	0.0187051	0.158643	MAP2K7	NA
cg14240608	1	244815591	+	chr1:244816199-244817080	N_Shore	DESI2;DESI2;DESI2;DESI2	NM_001297746;NM_016076;NR_123735;NR_123736	TSS1500;TSS1500;TSS1500;TSS1500	Mevastatin	1.32296	-3.75198	3.43235	0.00793607	0.502338	DESI2	NA
cg14240608	1	244815591	+	chr1:244816199-244817080	N_Shore	DESI2;DESI2;DESI2;DESI2	NM_001297746;NM_016076;NR_123735;NR_123736	TSS1500;TSS1500;TSS1500;TSS1500	Atorvastatin	1.11	-3.75198	2.87983	0.0189299	0.377286	DESI2	NA
cg03435772	3	107149708	-	chr3:107149820-107150910	N_Shore	LOC101929607	NR_110039	TSS200	Mevastatin	2.02117	-1.9094	3.24657	0.0105946	0.142325	LOC101929607	NA
cg03435772	3	107149708	-	chr3:107149820-107150910	N_Shore	LOC101929607	NR_110039	TSS200	Atorvastatin	1.74748	-1.9094	2.80695	0.021271	0.15033	LOC101929607	NA
cg03607951	1	79085586	+	NA	OpenSea	IFI44L	NM_006820	TSS1500	Mevastatin	1.27645	-4.05502	3.42212	0.00806243	0.342896	IFI44L	NA
cg03607951	1	79085586	+	NA	OpenSea	IFI44L	NM_006820	TSS1500	Atorvastatin	1.04195	-4.05502	2.79344	0.0217366	0.157967	IFI44L	NA
cg21871465	11	3013656	+	chr11:3012799-3014181	Island	NAP1L4	NM_005969	TSS200	Mevastatin	1.74185	-4.84122	2.35617	0.0439568	0.159853	NAP1L4	NA
cg21871465	11	3013656	+	chr11:3012799-3014181	Island	NAP1L4	NM_005969	TSS200	Atorvastatin	2.04717	-4.84122	2.76916	0.0225996	0.921563	NAP1L4	NA
cg23602865	3	152016594	-	NA	OpenSea	MBNL1;MBNL1;MBNL1;MBNL1;MBNL1;MBNL1;MBNL1	NM_207297;NM_207296;NM_207295;NM_207294;NM_207293;NM_021038;NM_207292	TSS1500;TSS1500;TSS1500;TSS1500;TSS1500;5'UTR;5'UTR	Mevastatin	2.11815	-3.90426	3.75403	0.00485968	0.241375	MBNL1	NA
cg23602865	3	152016594	-	NA	OpenSea	MBNL1;MBNL1;MBNL1;MBNL1;MBNL1;MBNL1;MBNL1	NM_207297;NM_207296;NM_207295;NM_207294;NM_207293;NM_021038;NM_207292	TSS1500;TSS1500;TSS1500;TSS1500;TSS1500;5'UTR;5'UTR	Atorvastatin	1.55129	-3.90426	2.74937	0.0233291	0.403183	MBNL1	NA
cg07696099	8	133573809	-	NA	OpenSea	HPYR1	NR_026684	TSS200	Mevastatin	1.25008	-4.12093	3.02579	0.0150044	0.160888	HPYR1	NA
cg07696099	8	133573809	-	NA	OpenSea	HPYR1	NR_026684	TSS200	Atorvastatin	1.13375	-4.12093	2.74421	0.0235231	0.251521	HPYR1	NA
cg17173290	8	20054419	+	chr8:20054546-20055027	N_Shore	ATP6V1B2	NM_001693	TSS1500	Mevastatin	-1.58802	-4.08955	-2.58495	0.030393	0.131082	ATP6V1B2	NA
cg17173290	8	20054419	+	chr8:20054546-20055027	N_Shore	ATP6V1B2	NM_001693	TSS1500	Atorvastatin	-1.64595	-4.08955	-2.67924	0.0261119	0.157054	ATP6V1B2	NA
cg05754819	10	79397944	-	chr10:79396095-79398495	Island	KCNMA1;KCNMA1;KCNMA1;KCNMA1	NM_001161352;NM_002247;NM_001161353;NM_001014797	TSS1500;TSS1500;TSS1500;TSS1500	Mevastatin	1.35287	-2.42258	2.46793	0.0367054	0.127804	KCNMA1	NA
cg05754819	10	79397944	-	chr10:79396095-79398495	Island	KCNMA1;KCNMA1;KCNMA1;KCNMA1	NM_001161352;NM_002247;NM_001161353;NM_001014797	TSS1500;TSS1500;TSS1500;TSS1500	Atorvastatin	1.4542	-2.42258	2.65278	0.0272477	0.17152	KCNMA1	NA
cg16489447	11	67211128	-	NA	OpenSea	CORO1B;CORO1B	NM_020441;NM_001018070	TSS200;5'UTR	Mevastatin	1.33475	-4.88641	3.05498	0.0143259	0.267191	CORO1B	NA
cg16489447	11	67211128	-	NA	OpenSea	CORO1B;CORO1B	NM_020441;NM_001018070	TSS200;5'UTR	Atorvastatin	1.15715	-4.88641	2.64849	0.0274365	0.572805	CORO1B	NA
cg14707237	5	79951402	-	chr5:79950003-79950873	S_Shore	DHFR;DHFR;DHFR;DHFR;MSH3	NM_000791;NM_001290357;NM_001290354;NR_110936;NM_002439	TSS1500;TSS1500;TSS1500;TSS1500;Body	Mevastatin	1.5338	-3.65363	2.55983	0.0316489	0.595189	DHFR;MSH3	NA
cg14707237	5	79951402	-	chr5:79950003-79950873	S_Shore	DHFR;DHFR;DHFR;DHFR;MSH3	NM_000791;NM_001290357;NM_001290354;NR_110936;NM_002439	TSS1500;TSS1500;TSS1500;TSS1500;Body	Atorvastatin	1.57518	-3.65363	2.62888	0.0283166	0.355156	DHFR;MSH3	NA
cg12617917	10	71993770	+	chr10:71992414-71993467	S_Shore	PPA1	NM_021129	TSS1500	Mevastatin	1.10039	-5.56447	2.57763	0.0307541	0.494539	PPA1	NA
cg12617917	10	71993770	+	chr10:71992414-71993467	S_Shore	PPA1	NM_021129	TSS1500	Atorvastatin	1.12106	-5.56447	2.62605	0.0284459	0.171043	PPA1	NA
cg02417622	15	41624609	+	chr15:41624362-41625340	Island	NUSAP1;NUSAP1;OIP5;NUSAP1	NM_001129897;NM_018454;NM_007280;NM_016359	TSS1500;TSS1500;1stExon;TSS1500	Mevastatin	1.51836	-5.32834	3.30941	0.00960399	0.143288	NUSAP1;OIP5	NA
cg02417622	15	41624609	+	chr15:41624362-41625340	Island	NUSAP1;NUSAP1;OIP5;NUSAP1	NM_001129897;NM_018454;NM_007280;NM_016359	TSS1500;TSS1500;1stExon;TSS1500	Atorvastatin	1.19815	-5.32834	2.61148	0.0291213	0.278688	NUSAP1;OIP5	NA
cg27559343	14	99947096	+	chr14:99946161-99948188	Island	SETD3;SETD3;SETD3;CCNK;CCNK;SETD3	NM_199123;NM_032233;NM_032233;NM_001099402;NM_003858;NM_199123	1stExon;1stExon;5'UTR;TSS1500;TSS1500;5'UTR	Mevastatin	1.72566	-5.93926	3.01801	0.0151909	0.134361	SETD3;CCNK	NA
cg27559343	14	99947096	+	chr14:99946161-99948188	Island	SETD3;SETD3;SETD3;CCNK;CCNK;SETD3	NM_199123;NM_032233;NM_032233;NM_001099402;NM_003858;NM_199123	1stExon;1stExon;5'UTR;TSS1500;TSS1500;5'UTR	Atorvastatin	1.48716	-5.93926	2.60089	0.0296223	0.260805	SETD3;CCNK	NA
cg03178820	2	190627986	-	NA	OpenSea	OSGEPL1	NM_022353	TSS200	Mevastatin	1.46016	-4.01149	2.40786	0.0404404	0.267697	OSGEPL1	NA
cg03178820	2	190627986	-	NA	OpenSea	OSGEPL1	NM_022353	TSS200	Atorvastatin	1.57512	-4.01149	2.59745	0.0297872	0.12034	OSGEPL1	NA
cg13216995	3	9439396	+	chr3:9437945-9439760	Island	SETD5;LOC440944	NM_001080517;NR_027007	TSS200;TSS1500	Mevastatin	1.74283	-6.20278	3.29688	0.00979348	0.265979	SETD5;LOC440944	NA
cg13216995	3	9439396	+	chr3:9437945-9439760	Island	SETD5;LOC440944	NM_001080517;NR_027007	TSS200;TSS1500	Atorvastatin	1.3478	-6.20278	2.5496	0.0321752	0.197948	SETD5;LOC440944	NA
cg23166923	9	139305146	-	chr9:139304467-139305795	Island	PMPCA;PMPCA;PMPCA;PMPCA;PMPCA;SDCCAG3;SDCCAG3;SDCCAG3	NM_001282944;NM_001282946;NM_015160;NM_001282944;NM_001282946;NM_001039707;NM_001039708;NM_006643	1stExon;1stExon;1stExon;5'UTR;5'UTR;TSS200;TSS200;TSS200	Mevastatin	1.68725	-7.14846	2.70093	0.025217	0.154758	PMPCA;SDCCAG3	NA
cg23166923	9	139305146	-	chr9:139304467-139305795	Island	PMPCA;PMPCA;PMPCA;PMPCA;PMPCA;SDCCAG3;SDCCAG3;SDCCAG3	NM_001282944;NM_001282946;NM_015160;NM_001282944;NM_001282946;NM_001039707;NM_001039708;NM_006643	1stExon;1stExon;1stExon;5'UTR;5'UTR;TSS200;TSS200;TSS200	Atorvastatin	1.58928	-7.14846	2.5441	0.0324622	0.185605	PMPCA;SDCCAG3	NA
cg25683069	1	162467499	-	chr1:162467599-162468027	N_Shore	UHMK1	NM_175866	TSS200	Mevastatin	1.39431	-4.7065	2.43743	0.038557	0.13039	UHMK1	NA
cg25683069	1	162467499	-	chr1:162467599-162468027	N_Shore	UHMK1	NM_175866	TSS200	Atorvastatin	1.45398	-4.7065	2.54174	0.032586	0.202412	UHMK1	NA
cg25025235	6	134497180	-	chr6:134497536-134497756	N_Shore	SGK1;SGK1;SGK1;SGK1	NM_001143676;NM_001143678;NM_001143677;NM_005627	Body;TSS200;Body;TSS1500	Mevastatin	2.04107	-5.40302	2.39679	0.0411692	0.116376	SGK1	NA
cg25025235	6	134497180	-	chr6:134497536-134497756	N_Shore	SGK1;SGK1;SGK1;SGK1	NM_001143676;NM_001143678;NM_001143677;NM_005627	Body;TSS200;Body;TSS1500	Atorvastatin	2.15368	-5.40302	2.52902	0.0332612	0.196084	SGK1	NA
cg20573702	12	55690140	-	NA	OpenSea	OR6C6	NM_001005493	TSS1500	Mevastatin	1.56486	-2.14173	3.30458	0.00967651	0.124842	OR6C6	NA
cg20573702	12	55690140	-	NA	OpenSea	OR6C6	NM_001005493	TSS1500	Atorvastatin	1.19664	-2.14173	2.527	0.0333695	0.233052	OR6C6	NA
cg17190403	6	151774260	+	chr6:151773043-151774070	S_Shore	C6orf211;RMND1	NM_024573;NM_017909	Body;TSS1500	Mevastatin	-1.22037	-5.17797	-2.53609	0.0328838	0.149128	C6orf211;RMND1	NA
cg17190403	6	151774260	+	chr6:151773043-151774070	S_Shore	C6orf211;RMND1	NM_024573;NM_017909	Body;TSS1500	Atorvastatin	-1.16939	-5.17797	-2.43015	0.0390125	0.174951	C6orf211;RMND1	NA
cg15851014	4	186989764	-	NA	OpenSea	TLR3	NM_003265	TSS1500	Mevastatin	1.51699	-3.44358	2.82239	0.0207515	0.132724	TLR3	NA
cg15851014	4	186989764	-	NA	OpenSea	TLR3	NM_003265	TSS1500	Atorvastatin	1.30018	-3.44358	2.41901	0.03972	0.275791	TLR3	NA
cg07947315	11	77532156	-	chr11:77531186-77532262	Island	AAMDC;RSF1	NM_024684;NM_016578	TSS200;TSS1500	Mevastatin	1.20973	-5.88858	2.41578	0.0399276	0.156663	AAMDC;RSF1	NA
cg07947315	11	77532156	-	chr11:77531186-77532262	Island	AAMDC;RSF1	NM_024684;NM_016578	TSS200;TSS1500	Atorvastatin	1.20542	-5.88858	2.40717	0.0404856	0.167384	AAMDC;RSF1	NA
cg14950834	19	40971830	+	chr19:40971476-40973393	Island	SPTBN4;BLVRB	NM_020971;NM_000713	TSS1500;TSS200	Mevastatin	1.19534	-6.74978	2.77779	0.0222891	0.314627	SPTBN4;BLVRB	NA
cg14950834	19	40971830	+	chr19:40971476-40973393	Island	SPTBN4;BLVRB	NM_020971;NM_000713	TSS1500;TSS200	Atorvastatin	1.02581	-6.74978	2.38382	0.0420396	0.125178	SPTBN4;BLVRB	NA
cg23985619	3	182511090	+	chr3:182510866-182512282	Island	ATP11B	NM_014616	TSS200	Mevastatin	1.7111	-6.32297	2.52441	0.0335094	0.366532	ATP11B	NA
cg23985619	3	182511090	+	chr3:182510866-182512282	Island	ATP11B	NM_014616	TSS200	Atorvastatin	1.61498	-6.32297	2.3826	0.0421226	0.232603	ATP11B	NA
cg05479791	8	146228139	+	chr8:146227946-146228921	Island	ZNF252;C8orf77	NR_023392;NR_026974	Body;TSS200	Mevastatin	1.21657	-5.0997	2.37037	0.0429612	0.186135	ZNF252;C8orf77	NA
cg05479791	8	146228139	+	chr8:146227946-146228921	Island	ZNF252;C8orf77	NR_023392;NR_026974	Body;TSS200	Atorvastatin	1.21615	-5.0997	2.36954	0.0430188	0.176607	ZNF252;C8orf77	NA
cg19375796	3	52321643	+	chr3:52321783-52322054	N_Shore	GLYCTK;GLYCTK;GLYCTK;GLYCTK;GLYCTK;GLYCTK	NM_001144951;NM_145262;NR_026701;NR_026700;NR_026702;NR_026699	TSS200;TSS200;TSS200;TSS200;TSS200;TSS200	Mevastatin	1.92705	-3.76896	2.38064	0.0422556	0.197395	GLYCTK	NA
cg19375796	3	52321643	+	chr3:52321783-52322054	N_Shore	GLYCTK;GLYCTK;GLYCTK;GLYCTK;GLYCTK;GLYCTK	NM_001144951;NM_145262;NR_026701;NR_026700;NR_026702;NR_026699	TSS200;TSS200;TSS200;TSS200;TSS200;TSS200	Atorvastatin	1.91496	-3.76896	2.36571	0.0432857	0.140642	GLYCTK	NA
cg02625102	5	80256351	-	chr5:80255904-80257006	Island	RASGRF2;RASGRF2-AS1	NM_006909;NR_105015	TSS200;Body	Mevastatin	2.00512	-5.84969	2.42467	0.0393588	0.118322	RASGRF2;RASGRF2-AS1	NA
cg02625102	5	80256351	-	chr5:80255904-80257006	Island	RASGRF2;RASGRF2-AS1	NM_006909;NR_105015	TSS200;Body	Atorvastatin	1.9244	-5.84969	2.32707	0.0460683	0.193517	RASGRF2;RASGRF2-AS1	NA
cg02740572	6	53214303	-	chr6:53212617-53214043	S_Shore	ELOVL5;ELOVL5;ELOVL5;ELOVL5;ELOVL5	NM_001301856;NM_001242830;NM_001242831;NM_021814;NM_001242828	TSS1500;TSS1500;TSS1500;TSS1500;TSS1500	Mevastatin	2.14899	-5.33816	2.6913	0.0256105	0.156167	ELOVL5	NA
cg02740572	6	53214303	-	chr6:53212617-53214043	S_Shore	ELOVL5;ELOVL5;ELOVL5;ELOVL5;ELOVL5	NM_001301856;NM_001242830;NM_001242831;NM_021814;NM_001242828	TSS1500;TSS1500;TSS1500;TSS1500;TSS1500	Atorvastatin	1.82517	-5.33816	2.28576	0.0492386	0.144333	ELOVL5	NA

### Sheet: Table 2
Table 2: Details of CpG results in SGBS statin-treated cells in already reported to be associated wih BMI and T2D incidence
CpG	Drug	Log2FC	Log2FC_SE	Pvalue
cg27243685	Mevastatin	-0.121	0.133	0.411
cg27243685	Atorvastatin	-0.067	0.246	0.645
cg06500161	Mevastatin	-0.0845	0.196	0.519
cg06500161	Atorvastatin	0.00655	0.132	0.96
